# Haplotype tagging sheds light on speciation between two divergent cryptic species of the brown algae *Ectocarpus*

**DOI:** 10.64898/2026.05.05.723031

**Authors:** Cécile Molinier, Lauric Reynes, Yingguang Frank Chan, Marek Kučka, Jérôme Coudret, Remy Luthringer, Fabian B. Haas, Akira F. Peters, Alejandro E. Montecinos, Marie-Laure Guillemin, Christophe Destombe, Susana M. Coelho, Myriam Valero, Agnieszka P. Lipinska

## Abstract

Understanding how genome-wide divergence translates to barriers to gene flow is a central question in speciation research, particularly in marine environments where interconnected habitats frequently accommodate cryptic diversity. Using linked-read whole-genome data from the brown alga *Ectocarpus*, we investigated genome-wide reproductive isolation between two cryptic brown algal species *E. siliculosus* and *E. crouaniorum* across replicated hybrid zones in Europe and Chile. We first uncover deep genetic structure within *E. crouaniorum*, revealing a more intricate species complex than previously recognized. Despite this complexity, we found parallel patterns of asymmetric introgression that emerged independently in Europe and Chile, where we detected both, F1 and low-level introgressed individuals. However, the specific lineage pairs involved in hybridization depended on local demographic history. Demographic modeling further indicated that reproductive isolation strengthens gradually with divergence time and differs markedly between geographic regions, with ongoing asymmetric gene flow even between lineage pairs where hybrids were not detected in the field. In all cases, the genomic landscape of hybridization is consistent with a polygenic, genome-wide barrier to gene flow rather than a few large-effect regions. Our results show that cryptic speciation in brown algae is driven by repeatable, regionally parallel architectures of genome-wide reproductive isolation which is shaped by ecological and demographic context.
