## Supplementary material for "Haplotype tagging sheds light on speciation between two divergent cryptic species of the brown algae *Ectocarpus*": Sumplemental Tables

### Sheet: Table S1
Table S1. Samples used in the study, SP-sporophyte, mGA- male gametophyte, fGA – female gametophyte
Strain_name	Study_name	Country	Region	Site_location	Coordinates	RCC culture collection number	Sympatric	Sex_ID	Individual_class	Sample_status	SRA number
ECPAN208	ES_67	Chile	Northern_Chile	Pan_de_Azucar	26°8.3′S, 70°39.42′W	11738	YES	SP	Admixed Esil	Replicate	SAMN57188603, SAMN57188714
ECPH11S102	EC_69	Europe	Brittany	Perharidy	48°43.26′ N, 4°0.72′ W	#N/A	YES	SP	Admixed Esil		SAMN57188534
ECPH12S126	EC_86	Europe	Brittany	Perharidy	48°43.26′ N, 4°0.72′ W	#N/A	YES	SP	Admixed Esil		SAMN57188533
ECBIN272	ES_13	Chile	Northern_Chile	Bahía_Inglesa	27°6.12′S, 70°51.11′W	11692	NO	SP	Admixed Esil		SAMN57188605
ECBIN277	ES_14	Chile	Northern_Chile	Bahía_Inglesa	27°6.12′S, 70°51.11′W	11693	NO	SP	Admixed Esil		SAMN57188602
GAL204	ES_144	Europe	Galicia	Ribadeo	43°33.19′N, 7°2.33′W	11780	YES	SP	Admixed Esil		SAMN57188601
ECBIN295	ES_17	Chile	Northern_Chile	Bahía_Inglesa	27°6.12′S, 70°51.11′W	11696	NO	SP	Admixed Esil		SAMN57188606
PILOCURA66	ES_171	Chile	Southern_Chile	Pilocura	39°40.11′S, 73°20.59′W	11805	YES	SP	Admixed Esil		SAMN57188607
ECBIN308	ES_20	Chile	Northern_Chile	Bahía_Inglesa	27°6.12′S, 70°51.11′W	11699	NO	SP	Admixed Esil		SAMN57188604
ECPH1280	ES_80	Europe	Brittany	Perharidy	48°43.26′ N, 4°0.72′ W	#N/A	YES	SP	Admixed Esil		SAMN57188599
ECPH1284	ES_81	Europe	Brittany	Perharidy	48°43.26′ N, 4°0.72′ W	#N/A	YES	SP	Admixed Esil		SAMN57188600
ECPH12S119	ES_85	Europe	Brittany	Perharidy	48°43.26′ N, 4°0.72′ W	#N/A	YES	SP	Admixed Esil		SAMN57188598
ECBIN295A	NA_18	Chile	Northern_Chile	Bahía_Inglesa	27°6.12′S, 70°51.11′W	11697	NO	SP	Admixed Esil		SAMN57188691
ECNAP12S339	NA_49	Europe	Napoli	Napoli	40°49.65' N 14°13.33' E	#N/A	NO	SP	Admixed Esil		SAMN57188690
ECNAP1217	ECD_44	Europe	Napoli	Napoli	40°49.65' N 14°13.33' E	#N/A	NO	SP	E. unknown species	Discarded (NA>45%)	SAMN57188640
ECNAP1218	EC_45	Europe	Napoli	Napoli	40°49.65' N 14°13.33' E	#N/A	NO	SP	E. unknown species	Discarded (outliers)	SAMN57188536
ECNAP1293	EC_46	Europe	Napoli	Napoli	40°49.65' N 14°13.33' E	#N/A	NO	SP	E. unknown species	Discarded (outliers)	SAMN57188537
ECNAP1212	ECD_43	Europe	Napoli	Napoli	40°49.65' N 14°13.33' E	#N/A	NO	SP	E. unknown species	Discarded (outliers)	SAMN57188642
ECNAP12S319	ECD_47	Europe	Napoli	Napoli	40°49.65' N 14°13.33' E	#N/A	NO	SP	E. unknown species	Discarded (outliers)	SAMN57188641
ECNAP12S322	ECD_48	Europe	Napoli	Napoli	40°49.65' N 14°13.33' E	#N/A	NO	SP	E. unknown species	Discarded (outliers)	SAMN57188643
EC510	ES_4	Chile	Northern_Chile	Chañaral	26°20.52′S, 70°37.2′W	11688	YES	SP	E. unknown species	Discarded (outliers)	SAMN57188608
GAL169	EC_137	Europe	Galicia	Ribadeo	43°33.19′N, 7°2.33′W	11773	YES	SP	E. unknown species		SAMN57188535
ECTH1090	H_115	Europe	Brittany	Traezh_Hir	48°20.70′ N, 4°42.00′ W	#N/A	YES	SP	E. unknown species		SAMN57188677
ECTH1091	H_116	Europe	Brittany	Traezh_Hir	48°20.70′ N, 4°42.00′ W	#N/A	YES	SP	E. unknown species		SAMN57188678
ECTH1093	H_117	Europe	Brittany	Traezh_Hir	48°20.70′ N, 4°42.00′ W	#N/A	YES	SP	E. unknown species		SAMN57188676
ECNAP1201	NA_41	Europe	Napoli	Napoli	40°49.65' N 14°13.33' E	#N/A	NO	SP	E. unknown species		SAMN57188692
GAL157_B	EC_131B	Europe	Galicia	Ribadeo	43°33.19′N, 7°2.33′W	11767	YES	SP	E.crouaniorum_1	Replicate	SAMN57188541, SAMN57188709
ECEST798	EC_30	Chile	Southern_Chile	Estaquilla	41°22.51′S, 73°50′W	11709	NA	SP	E.crouaniorum_1	Replicate	SAMN57188568, SAMN57188711
ECPIL624_B	EC_90B	Chile	Southern_Chile	Pilocura	39°40.11′S, 73°20.59′W	#N/A	YES	SP	E.crouaniorum_1	Replicate	SAMN57188563, SAMN57188710
GAL108	EC_125	Europe	Galicia	Lourido	43°22.51′N, 8°15.56′W	11760	YES	SP	E.crouaniorum_1		SAMN57188539
GAL110	EC_126	Europe	Galicia	Lourido	43°22.51′N, 8°15.56′W	11761	YES	SP	E.crouaniorum_1		SAMN57188538
GAL158	EC_132	Europe	Galicia	Ribadeo	43°33.19′N, 7°2.33′W	11768	YES	SP	E.crouaniorum_1		SAMN57188544
GAL164	EC_136	Europe	Galicia	Ribadeo	43°33.19′N, 7°2.33′W	11772	YES	SP	E.crouaniorum_1		SAMN57188546
GAL218	EC_149	Europe	Galicia	Ribadeo	43°33.19′N, 7°2.33′W	11785	YES	SP	E.crouaniorum_1		SAMN57188542
GAL222	EC_150	Europe	Galicia	Ribadeo	43°33.19′N, 7°2.33′W	11786	YES	SP	E.crouaniorum_1		SAMN57188545
GAL357	EC_154	Europe	Galicia	Lourido	43°22.51′N, 8°15.56′W	11790	YES	SP	E.crouaniorum_1		SAMN57188543
GAL61	EC_162	Europe	Galicia	Lourido	43°22.51′N, 8°15.56′W	11798	YES	SP	E.crouaniorum_1		SAMN57188540
PILOCURA07	EC_166	Chile	Southern_Chile	Pilocura	39°40.11′S, 73°20.59′W	11800	YES	SP	E.crouaniorum_1		SAMN57188556
PILOCURA12	EC_168	Chile	Southern_Chile	Pilocura	39°40.11′S, 73°20.59′W	11802	YES	SP	E.crouaniorum_1		SAMN57188550
PILOCURA13	EC_169	Chile	Southern_Chile	Pilocura	39°40.11′S, 73°20.59′W	11803	YES	SP	E.crouaniorum_1		SAMN57188561
PILOCURA14	EC_170	Chile	Southern_Chile	Pilocura	39°40.11′S, 73°20.59′W	11804	YES	SP	E.crouaniorum_1		SAMN57188560
PILOCURA76	EC_177	Chile	Southern_Chile	Pilocura	39°40.11′S, 73°20.59′W	11811	YES	SP	E.crouaniorum_1		SAMN57188558
ECEST786	EC_24	Chile	Southern_Chile	Estaquilla	41°22.51′S, 73°50′W	11703	NA	SP	E.crouaniorum_1		SAMN57188551
ECEST788	EC_25	Chile	Southern_Chile	Estaquilla	41°22.51′S, 73°50′W	11704	NA	SP	E.crouaniorum_1		SAMN57188553
ECEST791	EC_26	Chile	Southern_Chile	Estaquilla	41°22.51′S, 73°50′W	11705	NA	SP	E.crouaniorum_1		SAMN57188566
ECEST792	EC_27	Chile	Southern_Chile	Estaquilla	41°22.51′S, 73°50′W	11706	NA	SP	E.crouaniorum_1		SAMN57188562
ECEST795	EC_28	Chile	Southern_Chile	Estaquilla	41°22.51′S, 73°50′W	11707	NA	SP	E.crouaniorum_1		SAMN57188567
ECEST797	EC_29	Chile	Southern_Chile	Estaquilla	41°22.51′S, 73°50′W	11708	NA	SP	E.crouaniorum_1		SAMN57188555
ECEST800	EC_31	Chile	Southern_Chile	Estaquilla	41°22.51′S, 73°50′W	11711	NA	SP	E.crouaniorum_1		SAMN57188554
ECEST801	EC_32	Chile	Southern_Chile	Estaquilla	41°22.51′S, 73°50′W	11712	NA	SP	E.crouaniorum_1		SAMN57188570
ECEST802	EC_33	Chile	Southern_Chile	Estaquilla	41°22.51′S, 73°50′W	11713	NA	SP	E.crouaniorum_1		SAMN57188547
ECEST804	EC_34	Chile	Southern_Chile	Estaquilla	41°22.51′S, 73°50′W	11714	NA	SP	E.crouaniorum_1		SAMN57188557
ECEST807	EC_36	Chile	Southern_Chile	Estaquilla	41°22.51′S, 73°50′W	11716	NA	SP	E.crouaniorum_1		SAMN57188564
ECEST808	EC_37	Chile	Southern_Chile	Estaquilla	41°22.51′S, 73°50′W	11717	NA	SP	E.crouaniorum_1		SAMN57188569
ECEST809	EC_38	Chile	Southern_Chile	Estaquilla	41°22.51′S, 73°50′W	11718	NA	SP	E.crouaniorum_1		SAMN57188559
ECEST815	EC_40	Chile	Southern_Chile	Estaquilla	41°22.51′S, 73°50′W	11720	NA	SP	E.crouaniorum_1		SAMN57188549
ECPIL616	EC_89	Chile	Southern_Chile	Pilocura	39°40.11′S, 73°20.59′W	11739	YES	SP	E.crouaniorum_1		SAMN57188548
ECPIL625	EC_91	Chile	Southern_Chile	Pilocura	39°40.11′S, 73°20.59′W	11741	YES	SP	E.crouaniorum_1		SAMN57188552
ECPIL628	EC_92	Chile	Southern_Chile	Pilocura	39°40.11′S, 73°20.59′W	11742	YES	SP	E.crouaniorum_1		SAMN57188565
ECQUI484	EC_95	Chile	Center_Chile	Quintay	33°11.36′S, 71°42.1′W	11745	NO	SP	E.crouaniorum_1		SAMN57188664
ECQUI486	ECD_97	Chile	Center_Chile	Quintay	33°11.36′S, 71°42.1′W	11747	NO	SP	E.crouaniorum_1		SAMN57188645
ECQUI490	ECD_98	Chile	Center_Chile	Quintay	33°11.36′S, 71°42.1′W	11748	NO	SP	E.crouaniorum_1		SAMN57188644
GAL176	H_138	Europe	Galicia	Ribadeo	43°33.19′N, 7°2.33′W	11774	YES	SP	E.crouaniorum_1		SAMN57188679
GAL62	H_163	Europe	Galicia	Lourido	43°22.51′N, 8°15.56′W	11799	YES	SP	E.crouaniorum_1		SAMN57188680
GAL405	NA_157	Europe	Galicia	Lourido	43°22.51′N, 8°15.56′W	11793	YES	SP	E.crouaniorum_1		SAMN57188693
PILOCURA69	NA_174	Chile	Southern_Chile	Pilocura	39°40.11′S, 73°20.59′W	11808	YES	SP	E.crouaniorum_1		SAMN57188694
ECEST810	NA_39	Chile	Southern_Chile	Estaquilla	41°22.51′S, 73°50′W	11719	NA	SP	E.crouaniorum_1		SAMN57188695
ECQUI504_B	ECD_107B	Chile	Center_Chile	Quintay	33°11.36′S, 71°42.1′W	#N/A	NO	SP	E.crouaniorum_2	Replicate	SAMN57188646, SAMN57188716
ECQUI501	EC_105	Chile	Center_Chile	Quintay	33°11.36′S, 71°42.1′W	11755	NO	SP	E.crouaniorum_2		SAMN57188665
ECQUI503	EC_106	Chile	Center_Chile	Quintay	33°11.36′S, 71°42.1′W	11756	NO	SP	E.crouaniorum_2		SAMN57188572
PILOCURA91	EC_178	Chile	Southern_Chile	Pilocura	39°40.11′S, 73°20.59′W	11812	YES	SP	E.crouaniorum_2		SAMN57188574
ECPAN083	EC_50	Chile	Northern_Chile	Pan_de_Azucar	26°8.3′S, 70°39.42′W	11721	YES	SP	E.crouaniorum_2		SAMN57188666
ECPAN086	EC_51	Chile	Northern_Chile	Pan_de_Azucar	26°8.3′S, 70°39.42′W	11722	YES	SP	E.crouaniorum_2		SAMN57188673
ECPAN087	EC_52	Chile	Northern_Chile	Pan_de_Azucar	26°8.3′S, 70°39.42′W	11723	YES	SP	E.crouaniorum_2		SAMN57188674
ECPAN087A	EC_53	Chile	Northern_Chile	Pan_de_Azucar	26°8.3′S, 70°39.42′W	11724	YES	SP	E.crouaniorum_2		SAMN57188671
ECPAN091A	EC_54	Chile	Northern_Chile	Pan_de_Azucar	26°8.3′S, 70°39.42′W	11725	YES	SP	E.crouaniorum_2		SAMN57188669
ECPAN113	EC_55	Chile	Northern_Chile	Pan_de_Azucar	26°8.3′S, 70°39.42′W	11726	YES	SP	E.crouaniorum_2		SAMN57188668
ECPAN128	EC_59	Chile	Northern_Chile	Pan_de_Azucar	26°8.3′S, 70°39.42′W	11730	YES	SP	E.crouaniorum_2		SAMN57188573
ECPAN160	EC_61	Chile	Northern_Chile	Pan_de_Azucar	26°8.3′S, 70°39.42′W	11732	YES	SP	E.crouaniorum_2		SAMN57188667
ECPAN181	EC_63	Chile	Northern_Chile	Pan_de_Azucar	26°8.3′S, 70°39.42′W	11734	YES	SP	E.crouaniorum_2		SAMN57188672
ECPAN182	EC_64	Chile	Northern_Chile	Pan_de_Azucar	26°8.3′S, 70°39.42′W	11735	YES	SP	E.crouaniorum_2		SAMN57188670
ECQUI485	EC_96	Chile	Center_Chile	Quintay	33°11.36′S, 71°42.1′W	11746	NO	SP	E.crouaniorum_2		SAMN57188571
EC516	ECD_10	Chile	Northern_Chile	Chañaral	26°20.52′S, 70°37.2′W	#N/A	YES	SP	E.crouaniorum_2		SAMN57188660
ECQUI493	ECD_100	Chile	Center_Chile	Quintay	33°11.36′S, 71°42.1′W	11750	NO	SP	E.crouaniorum_2		SAMN57188650
ECQUI497	ECD_101	Chile	Center_Chile	Quintay	33°11.36′S, 71°42.1′W	11751	NO	SP	E.crouaniorum_2		SAMN57188653
ECQUI498	ECD_102	Chile	Center_Chile	Quintay	33°11.36′S, 71°42.1′W	11752	NO	SP	E.crouaniorum_2		SAMN57188651
ECQUI500	ECD_104	Chile	Center_Chile	Quintay	33°11.36′S, 71°42.1′W	11754	NO	SP	E.crouaniorum_2		SAMN57188654
ECQUI509	ECD_108	Chile	Center_Chile	Quintay	33°11.36′S, 71°42.1′W	11758	NO	SP	E.crouaniorum_2		SAMN57188652
EC519	ECD_12	Chile	Northern_Chile	Chañaral	26°20.52′S, 70°37.2′W	#N/A	YES	SP	E.crouaniorum_2		SAMN57188661
ECPAN114	ECD_56	Chile	Northern_Chile	Pan_de_Azucar	26°8.3′S, 70°39.42′W	11727	YES	SP	E.crouaniorum_2		SAMN57188656
ECPAN114A	ECD_57	Chile	Northern_Chile	Pan_de_Azucar	26°8.3′S, 70°39.42′W	11728	YES	SP	E.crouaniorum_2		SAMN57188655
ECPAN122	ECD_58	Chile	Northern_Chile	Pan_de_Azucar	26°8.3′S, 70°39.42′W	11729	YES	SP	E.crouaniorum_2		SAMN57188658
ECPAN139B	ECD_60	Chile	Northern_Chile	Pan_de_Azucar	26°8.3′S, 70°39.42′W	11731	YES	SP	E.crouaniorum_2		SAMN57188663
ECPAN174A	ECD_62	Chile	Northern_Chile	Pan_de_Azucar	26°8.3′S, 70°39.42′W	11733	YES	SP	E.crouaniorum_2		SAMN57188657
EC514	ECD_8	Chile	Northern_Chile	Chañaral	26°20.52′S, 70°37.2′W	#N/A	YES	SP	E.crouaniorum_2		SAMN57188659
EC515	ECD_9	Chile	Northern_Chile	Chañaral	26°20.52′S, 70°37.2′W	11691	YES	SP	E.crouaniorum_2		SAMN57188662
ECQUI482	ECD_93	Chile	Center_Chile	Quintay	33°11.36′S, 71°42.1′W	11743	NO		E.crouaniorum_2		SAMN57188648
ECQUI483	ECD_94	Chile	Center_Chile	Quintay	33°11.36′S, 71°42.1′W	11744	NO	SP	E.crouaniorum_2		SAMN57188647
ECQUI491	ECD_99	Chile	Center_Chile	Quintay	33°11.36′S, 71°42.1′W	11749	NO	SP	E.crouaniorum_2		SAMN57188649
EC509	ES_3	Chile	Northern_Chile	Chañaral	26°20.52′S, 70°37.2′W	11687	YES	SP	E.crouaniorum_2		SAMN57188609
ECQUI510	NA_109	Chile	Center_Chile	Quintay	33°11.36′S, 71°42.1′W	11759	NO	SP	E.crouaniorum_2		SAMN57188696
EC518	NA_11	Chile	Northern_Chile	Chañaral	26°20.52′S, 70°37.2′W	#N/A	YES	SP	E.crouaniorum_2		SAMN57188697
GAL137	EC_130	Europe	Galicia	Ribadeo	43°33.19′N, 7°2.33′W	11765	YES	SP	E.crouaniorum_3	Replicate	SAMN57188587, SAMN57188713
GAL398_B	EC_156B	Europe	Galicia	Lourido	43°22.51′N, 8°15.56′W	#N/A	YES	SP	E.crouaniorum_3	Replicate	SAMN57188585, SAMN57188712
ECTH1023	H_110	Europe	Brittany	Traezh_Hir	48°20.70′ N, 4°42.00′ W	#N/A	YES	SP	E.crouaniorum_3	Replicate	SAMN57188681, SAMN57188717
EC329	EC_1	Europe	Brittany	Traezh_Hir	48°20.70′ N, 4°42.00′ W	#N/A	YES	SP	E.crouaniorum_3		SAMN57188581
GAL129	EC_127	Europe	Galicia	Ribadeo	43°33.19′N, 7°2.33′W	11762	YES	SP	E.crouaniorum_3		SAMN57188583
GAL178	EC_139	Europe	Galicia	Ribadeo	43°33.19′N, 7°2.33′W	11775	YES	SP	E.crouaniorum_3		SAMN57188586
GAL198	EC_142	Europe	Galicia	Ribadeo	43°33.19′N, 7°2.33′W	11778	YES	SP	E.crouaniorum_3		SAMN57188584
GAL446	EC_158	Europe	Galicia	Lourido	43°22.51′N, 8°15.56′W	11794	YES	SP	E.crouaniorum_3		SAMN57188582
ECPH11S101	EC_68	Europe	Brittany	Perharidy	48°43.26′ N, 4°0.72′ W	#N/A	YES	SP	E.crouaniorum_3		SAMN57188577
ECPH11S2B29	EC_73	Europe	Brittany	Perharidy	48°43.26′ N, 4°0.72′ W	#N/A	YES	SP	E.crouaniorum_3		SAMN57188578
ECPH11S546	EC_76	Europe	Brittany	Perharidy	48°43.26′ N, 4°0.72′ W	#N/A	YES	SP	E.crouaniorum_3		SAMN57188575
ECPH1277	EC_79	Europe	Brittany	Perharidy	48°43.26′ N, 4°0.72′ W	#N/A	YES	SP	E.crouaniorum_3		SAMN57188576
ECPH12S112	EC_82	Europe	Brittany	Perharidy	48°43.26′ N, 4°0.72′ W	#N/A	YES	SP	E.crouaniorum_3		SAMN57188579
ECPH12S130	EC_87	Europe	Brittany	Perharidy	48°43.26′ N, 4°0.72′ W	#N/A	YES	SP	E.crouaniorum_3		SAMN57188580
GAL231_B	ES_151B	Europe	Galicia	Ribadeo	43°33.19′N, 7°2.33′W	#N/A	YES	SP	E.siliculosus	Replicate	SAMN57188620, SAMN57188715
ECTH1028	H_111	Europe	Brittany	Traezh_Hir	48°20.70′ N, 4°42.00′ W	#N/A	YES	SP	E.siliculosus	Replicate	SAMN57188683, SAMN57188718
EC466	NA_2B	Chile	Northern_Chile	Chañaral	26°20.52′S, 70°37.2′W	#N/A	YES	SP	E.siliculosus	Replicate	SAMN57188699, SAMN57188720
ECPH11S103	EC_70	Europe	Brittany	Perharidy	48°43.26′ N, 4°0.72′ W	#N/A	YES	SP	E.siliculosus		SAMN57188588
ECTH1202	ES_118	Europe	Brittany	Traezh_Hir	48°20.70′ N, 4°42.00′ W	#N/A	YES	SP	E.siliculosus		SAMN57188610
ECTH1215	ES_120	Europe	Brittany	Traezh_Hir	48°20.70′ N, 4°42.00′ W	#N/A	YES	SP	E.siliculosus		SAMN57188614
GAL160	ES_133	Europe	Galicia	Ribadeo	43°33.19′N, 7°2.33′W	11769	YES	SP	E.siliculosus		SAMN57188619
GAL161	ES_134	Europe	Galicia	Ribadeo	43°33.19′N, 7°2.33′W	11770	YES	SP	E.siliculosus		SAMN57188616
GAL207	ES_145	Europe	Galicia	Ribadeo	43°33.19′N, 7°2.33′W	11781	YES	SP	E.siliculosus		SAMN57188615
ECBIN284	ES_15	Chile	Northern_Chile	Bahía_Inglesa	27°6.12′S, 70°51.11′W	11694	NO	SP	E.siliculosus		SAMN57188623
GAL236	ES_152	Europe	Galicia	Ribadeo	43°33.19′N, 7°2.33′W	11788	YES	SP	E.siliculosus		SAMN57188618
GAL529	ES_161	Europe	Galicia	Gandario	43°20.31′N, 8°14.22′W	11797	NO	SP	E.siliculosus		SAMN57188617
PILOCURA67	ES_172	Chile	Southern_Chile	Pilocura	39°40.11′S, 73°20.59′W	11806	YES	SP	E.siliculosus		SAMN57188628
PILOCURA68	ES_173	Chile	Southern_Chile	Pilocura	39°40.11′S, 73°20.59′W	11807	YES	SP	E.siliculosus		SAMN57188627
ECBIN307	ES_19	Chile	Northern_Chile	Bahía_Inglesa	27°6.12′S, 70°51.11′W	11698	NO	SP	E.siliculosus		SAMN57188621
ECBIN320	ES_21	Chile	Northern_Chile	Bahía_Inglesa	27°6.12′S, 70°51.11′W	11700	NO	SP	E.siliculosus		SAMN57188626
ECBIN331	ES_23	Chile	Northern_Chile	Bahía_Inglesa	27°6.12′S, 70°51.11′W	11702	NO	SP	E.siliculosus		SAMN57188622
EC511	ES_5	Chile	Northern_Chile	Chañaral	26°20.52′S, 70°37.2′W	#N/A	YES	SP	E.siliculosus		SAMN57188625
ECPAN203	ES_66	Chile	Northern_Chile	Pan_de_Azucar	26°8.3′S, 70°39.42′W	11737	YES	SP	E.siliculosus		SAMN57188624
ECPH12S114	ES_83	Europe	Brittany	Perharidy	48°43.26′ N, 4°0.72′ W	#N/A	YES	SP	E.siliculosus		SAMN57188612
ECPH12S1173	ES_84	Europe	Brittany	Perharidy	48°43.26′ N, 4°0.72′ W	#N/A	YES	SP	E.siliculosus		SAMN57188611
ECPH12S2A13	ES_88	Europe	Brittany	Perharidy	48°43.26′ N, 4°0.72′ W	#N/A	YES	SP	E.siliculosus		SAMN57188613
ECPH11S129	H_71	Europe	Brittany	Perharidy	48°43.26′ N, 4°0.72′ W	#N/A	YES	SP	E.siliculosus		SAMN57188682
GAL374	NA_155	Europe	Galicia	Lourido	43°22.51′N, 8°15.56′W	11791	YES	Unknown	E.siliculosus		SAMN57188698
ECBIN330	NA_22	Chile	Northern_Chile	Bahía_Inglesa	27°6.12′S, 70°51.11′W	11701	NO	SP	E.siliculosus		SAMN57188700
ECTH1055	EC_113	Europe	Brittany	Traezh_Hir	48°20.70′ N, 4°42.00′ W	#N/A	YES	SP	Hybrid type 1		SAMN57188589
PILOCURA73	EC_175	Chile	Southern_Chile	Pilocura	39°40.11′S, 73°20.59′W	11809	YES	SP	Hybrid type 1		SAMN57188590
ECTH1205	ES_119	Europe	Brittany	Traezh_Hir	48°20.70′ N, 4°42.00′ W	#N/A	YES	SP	Hybrid type 1		SAMN57188632
ECTH1224	ES_121	Europe	Brittany	Traezh_Hir	48°20.70′ N, 4°42.00′ W	#N/A	YES	SP	Hybrid type 1		SAMN57188629
ECTH1235	ES_122	Europe	Brittany	Traezh_Hir	48°20.70′ N, 4°42.00′ W	#N/A	YES	SP	Hybrid type 1		SAMN57188631
ECTH1249	ES_123	Europe	Brittany	Traezh_Hir	48°20.70′ N, 4°42.00′ W	#N/A	YES	SP	Hybrid type 1		SAMN57188633
ECTH1305	ES_124	Europe	Brittany	Traezh_Hir	48°20.70′ N, 4°42.00′ W	#N/A	YES	SP	Hybrid type 1		SAMN57188634
EC512	ES_6	Chile	Northern_Chile	Chañaral	26°20.52′S, 70°37.2′W	11689	YES	SP	Hybrid type 1		SAMN57188635
ECPAN192	ES_65	Chile	Northern_Chile	Pan_de_Azucar	26°8.3′S, 70°39.42′W	11736	YES	SP	Hybrid type 1		SAMN57188636
ECPH11S501	ES_74	Europe	Brittany	Perharidy	48°43.26′ N, 4°0.72′ W	#N/A	YES	SP	Hybrid type 1		SAMN57188630
ECTH1048	H_112	Europe	Brittany	Traezh_Hir	48°20.70′ N, 4°42.00′ W	#N/A	YES	SP	Hybrid type 1		SAMN57188685
ECTH1088	H_114	Europe	Brittany	Traezh_Hir	48°20.70′ N, 4°42.00′ W	#N/A	YES	SP	Hybrid type 1		SAMN57188684
EC513	H_7	Chile	Northern_Chile	Chañaral	26°20.52′S, 70°37.2′W	11690	YES	SP	Hybrid type 1		SAMN57188686
GAL237	NA_153	Europe	Galicia	Ribadeo	43°33.19′N, 7°2.33′W	11789	YES	SP	Hybrid type 1		SAMN57188701
GAL454	EC_159	Europe	Galicia	Lourido	43°22.51′N, 8°15.56′W	11795	YES	SP	Hybrid type 1-like		SAMN57188591
ECEST805	EC_35	Chile	Southern_Chile	Estaquilla	41°22.51′S, 73°50′W	11715	NA	SP	Hybrid type 1-like		SAMN57188592
GAL133	H_129	Europe	Galicia	Ribadeo	43°33.19′N, 7°2.33′W	11764	YES	SP	Hybrid type 1-like		SAMN57188688
ECPH11S2A23	H_72	Europe	Brittany	Perharidy	48°43.26′ N, 4°0.72′ W	#N/A	YES	SP	Hybrid type 1-like		SAMN57188687
GAL132	NA_128	Europe	Galicia	Ribadeo	43°33.19′N, 7°2.33′W	11763	YES	SP	Hybrid type 1-like		SAMN57188703
GAL216	NA_147	Europe	Galicia	Ribadeo	43°33.19′N, 7°2.33′W	11783	YES	SP	Hybrid type 1-like		SAMN57188702
ECQUI499	EC_103	Chile	Center_Chile	Quintay	33°11.36′S, 71°42.1′W	11753	NO	fGA	NA	Discarded (Gametophyte)	SAMN57188675
GAL163	EC_135	Europe	Galicia	Ribadeo	43°33.19′N, 7°2.33′W	11771	YES	fGA	NA	Discarded (Gametophyte)	SAMN57188594
GAL185	EC_140	Europe	Galicia	Ribadeo	43°33.19′N, 7°2.33′W	11776	YES	fGA	NA	Discarded (Gametophyte)	SAMN57188595
GAL213	EC_146	Europe	Galicia	Ribadeo	43°33.19′N, 7°2.33′W	11782	YES	mGA	NA	Discarded (Gametophyte)	SAMN57188596
ECPH1255	EC_78	Europe	Brittany	Perharidy	48°43.26′ N, 4°0.72′ W	#N/A	YES	mGA	NA	Discarded (Gametophyte)	SAMN57188593
GAL203	ES_143	Europe	Galicia	Ribadeo	43°33.19′N, 7°2.33′W	11779	YES	fGA	NA	Discarded (Gametophyte)	SAMN57188639
ECPH11S505	ES_75	Europe	Brittany	Perharidy	48°43.26′ N, 4°0.72′ W	#N/A	YES	mGA	NA	Discarded (Gametophyte)	SAMN57188637
GAL191	NA_141	Europe	Galicia	Ribadeo	43°33.19′N, 7°2.33′W	11777	YES	mGA	NA	Discarded (Gametophyte)	SAMN57188704
ECNAP12111	NA_42	Europe	Napoli	Napoli	40°49.65' N 14°13.33' E	#N/A	NO	mGA	NA	Discarded (Gametophyte)	SAMN57188707
PILOCURA11	H_167	Chile	Southern_Chile	Pilocura	39°40.11′S, 73°20.59′W	11801	YES	SP	NA	Discarded (mitogenome too divergent), Replicate	SAMN57188689, SAMN57188719
GAL217	NA_148	Europe	Galicia	Ribadeo	43°33.19′N, 7°2.33′W	11784	YES	Unknown	NA	Discarded (mitogenome too divergent)	SAMN57188706
GAL471	NA_160	Europe	Galicia	Lourido	43°22.51′N, 8°15.56′W	11796	YES	Unknown	NA	Discarded (mitogenome too divergent)	SAMN57188705
PILOCURA75	EC_176	Chile	Southern_Chile	Pilocura	39°40.11′S, 73°20.59′W	11810	YES	SP	NA	Discarded (NA>45%)	SAMN57188597
ECPH12109	ES_77	Europe	Brittany	Perharidy	48°43.26′ N, 4°0.72′ W	#N/A	YES	SP	NA	Discarded (NA>45%)	SAMN57188638
ECBIN294	NA_16	Chile	Northern_Chile	Bahía_Inglesa	27°6.12′S, 70°51.11′W	11695	NO	Unknown	NA	Discarded (NA>45%)	SAMN57188708

### Sheet: Table S2
Table S2. Sex markers used in the study.
Marker name	Forward primer	Reverse primer	Sex specificity	Publication source
Sdr07238	AAGGAACGCAAACCGCCGAAATA	CTCCATCCCCAACGTTGTCTCTGTG	Female	Ahmed et al. 2014
Ec_f170_1	CCATGGTGTCCCCATTAAAC	ACTCCATGCGTTGGTAGGTC	Female	This study
Ec_hmg_1	TAGCGACACTTGTCCACGTC	AGTGGACACACCCGTTCTTC	Male	This study
sdrM68_27ex4	TGCTTGCAACTGGTGACTTC	CGATCATGATGGCAACAACT	Male	Ahmed et al. 2014

### Sheet: Table S3
Table S3. Posterior probabilities (ranging from 0 to 1) from NewHybrids supporting the assignment of each individual to parental species or hybrid classes. Pure Esil - E. siliculosus species; Pure Ecro - E. crouaniorum species; F1_class - F1 hybrid; F2_Class - F2 hybrid; BC - first-generation backcrosses with either of the parental species. Individual assignments “ID” based on NGSadmix and PCA ar…
Study_name	ID	NewHybrids probability: Pure Ecro	NewHybrids probability: Pure Esil	NewHybrids probability: F1_class	NewHybrids probability: F2_class	NewHybrids probability: BC with Ecro	NewHybrids probability: BC with Esil
EC_86	Admixed Esil	0	0	0	0	0	1
ES_14	Admixed Esil	0	0	0	0	0	1
ES_144	Admixed Esil	0	0	0	0	0	1
ES_67	Admixed Esil	0	0	0	0	0	1
NA_18	Admixed Esil	0	0	0	0	0	1
NA_49	Admixed Esil	0	0	0	0	0	1
EC_69	Admixed Esil	0	1	0	0	0	0
ES_13	Admixed Esil	0	1	0	0	0	0
ES_17	Admixed Esil	0	1	0	0	0	0
ES_171	Admixed Esil	0	1	0	0	0	0
ES_20	Admixed Esil	0	1	0	0	0	0
ES_80	Admixed Esil	0	1	0	0	0	0
ES_81	Admixed Esil	0	1	0	0	0	0
ES_85	Admixed Esil	0	1	0	0	0	0
EC_166	E.crouaniorum_1	1	0	0	0	0	0
EC_168	E.crouaniorum_1	1	0	0	0	0	0
EC_169	E.crouaniorum_1	1	0	0	0	0	0
EC_170	E.crouaniorum_1	1	0	0	0	0	0
EC_177	E.crouaniorum_1	1	0	0	0	0	0
EC_24	E.crouaniorum_1	1	0	0	0	0	0
EC_25	E.crouaniorum_1	1	0	0	0	0	0
EC_26	E.crouaniorum_1	1	0	0	0	0	0
EC_27	E.crouaniorum_1	1	0	0	0	0	0
EC_28	E.crouaniorum_1	1	0	0	0	0	0
EC_29	E.crouaniorum_1	1	0	0	0	0	0
EC_30	E.crouaniorum_1	1	0	0	0	0	0
EC_31	E.crouaniorum_1	1	0	0	0	0	0
EC_32	E.crouaniorum_1	1	0	0	0	0	0
EC_33	E.crouaniorum_1	1	0	0	0	0	0
EC_34	E.crouaniorum_1	1	0	0	0	0	0
EC_36	E.crouaniorum_1	1	0	0	0	0	0
EC_37	E.crouaniorum_1	1	0	0	0	0	0
EC_38	E.crouaniorum_1	1	0	0	0	0	0
EC_40	E.crouaniorum_1	1	0	0	0	0	0
EC_89	E.crouaniorum_1	1	0	0	0	0	0
EC_90B	E.crouaniorum_1	1	0	0	0	0	0
EC_91	E.crouaniorum_1	1	0	0	0	0	0
EC_92	E.crouaniorum_1	1	0	0	0	0	0
EC_95	E.crouaniorum_1	1	0	0	0	0	0
ECD_97	E.crouaniorum_1	1	0	0	0	0	0
ECD_98	E.crouaniorum_1	1	0	0	0	0	0
NA_174	E.crouaniorum_1	1	0	0	0	0	0
NA_39	E.crouaniorum_1	1	0	0	0	0	0
EC_105	E.crouaniorum_2	1	0	0	0	0	0
EC_106	E.crouaniorum_2	1	0	0	0	0	0
EC_178	E.crouaniorum_2	1	0	0	0	0	0
EC_50	E.crouaniorum_2	1	0	0	0	0	0
EC_51	E.crouaniorum_2	1	0	0	0	0	0
EC_52	E.crouaniorum_2	1	0	0	0	0	0
EC_53	E.crouaniorum_2	1	0	0	0	0	0
EC_54	E.crouaniorum_2	1	0	0	0	0	0
EC_55	E.crouaniorum_2	1	0	0	0	0	0
EC_59	E.crouaniorum_2	1	0	0	0	0	0
EC_61	E.crouaniorum_2	1	0	0	0	0	0
EC_63	E.crouaniorum_2	1	0	0	0	0	0
EC_64	E.crouaniorum_2	1	0	0	0	0	0
EC_96	E.crouaniorum_2	1	0	0	0	0	0
ECD_10	E.crouaniorum_2	1	0	0	0	0	0
ECD_100	E.crouaniorum_2	1	0	0	0	0	0
ECD_101	E.crouaniorum_2	1	0	0	0	0	0
ECD_102	E.crouaniorum_2	1	0	0	0	0	0
ECD_104	E.crouaniorum_2	1	0	0	0	0	0
ECD_107B	E.crouaniorum_2	1	0	0	0	0	0
ECD_108	E.crouaniorum_2	1	0	0	0	0	0
ECD_12	E.crouaniorum_2	1	0	0	0	0	0
ECD_56	E.crouaniorum_2	1	0	0	0	0	0
ECD_57	E.crouaniorum_2	1	0	0	0	0	0
ECD_58	E.crouaniorum_2	1	0	0	0	0	0
ECD_60	E.crouaniorum_2	1	0	0	0	0	0
ECD_62	E.crouaniorum_2	1	0	0	0	0	0
ECD_8	E.crouaniorum_2	1	0	0	0	0	0
ECD_9	E.crouaniorum_2	1	0	0	0	0	0
ECD_93	E.crouaniorum_2	1	0	0	0	0	0
ECD_94	E.crouaniorum_2	1	0	0	0	0	0
ECD_99	E.crouaniorum_2	1	0	0	0	0	0
ES_3	E.crouaniorum_2	1	0	0	0	0	0
NA_109	E.crouaniorum_2	1	0	0	0	0	0
NA_11	E.crouaniorum_2	1	0	0	0	0	0
EC_1	E.crouaniorum_3	1	0	0	0	0	0
EC_127	E.crouaniorum_3	1	0	0	0	0	0
EC_130	E.crouaniorum_3	1	0	0	0	0	0
EC_139	E.crouaniorum_3	1	0	0	0	0	0
EC_142	E.crouaniorum_3	1	0	0	0	0	0
EC_156B	E.crouaniorum_3	1	0	0	0	0	0
EC_158	E.crouaniorum_3	1	0	0	0	0	0
EC_68	E.crouaniorum_3	1	0	0	0	0	0
EC_73	E.crouaniorum_3	1	0	0	0	0	0
EC_76	E.crouaniorum_3	1	0	0	0	0	0
EC_79	E.crouaniorum_3	1	0	0	0	0	0
EC_82	E.crouaniorum_3	1	0	0	0	0	0
EC_87	E.crouaniorum_3	1	0	0	0	0	0
H_110	E.crouaniorum_3	1	0	0	0	0	0
EC_125	E.crouaniorum_1	1	0	0	0	0	0
EC_126	E.crouaniorum_1	1	0	0	0	0	0
EC_131B	E.crouaniorum_1	1	0	0	0	0	0
EC_132	E.crouaniorum_1	1	0	0	0	0	0
EC_136	E.crouaniorum_1	1	0	0	0	0	0
EC_149	E.crouaniorum_1	1	0	0	0	0	0
EC_150	E.crouaniorum_1	1	0	0	0	0	0
EC_154	E.crouaniorum_1	1	0	0	0	0	0
EC_162	E.crouaniorum_1	1	0	0	0	0	0
H_138	E.crouaniorum_1	1	0	0	0	0	0
H_163	E.crouaniorum_1	1	0	0	0	0	0
NA_157	E.crouaniorum_1	1	0	0	0	0	0
EC_70	E. siliculosus	0	1	0	0	0	0
ES_118	E. siliculosus	0	1	0	0	0	0
ES_120	E. siliculosus	0	1	0	0	0	0
ES_133	E. siliculosus	0	1	0	0	0	0
ES_134	E. siliculosus	0	1	0	0	0	0
ES_145	E. siliculosus	0	1	0	0	0	0
ES_15	E. siliculosus	0	1	0	0	0	0
ES_151B	E. siliculosus	0	1	0	0	0	0
ES_152	E. siliculosus	0	1	0	0	0	0
ES_161	E. siliculosus	0	1	0	0	0	0
ES_172	E. siliculosus	0	1	0	0	0	0
ES_173	E. siliculosus	0	1	0	0	0	0
ES_19	E. siliculosus	0	1	0	0	0	0
ES_21	E. siliculosus	0	1	0	0	0	0
ES_23	E. siliculosus	0	1	0	0	0	0
ES_5	E. siliculosus	0	1	0	0	0	0
ES_66	E. siliculosus	0	1	0	0	0	0
ES_83	E. siliculosus	0	1	0	0	0	0
ES_84	E. siliculosus	0	1	0	0	0	0
ES_88	E. siliculosus	0	1	0	0	0	0
H_111	E. siliculosus	0	1	0	0	0	0
H_71	E. siliculosus	0	1	0	0	0	0
NA_155	E. siliculosus	0	1	0	0	0	0
NA_22	E. siliculosus	0	1	0	0	0	0
NA_2B	E. siliculosus	0	1	0	0	0	0
EC_113	Hybrid type 1	0	0	1	0	0	0
EC_175	Hybrid type 1	0	0	1	0	0	0
ES_119	Hybrid type 1	0	0	1	0	0	0
ES_121	Hybrid type 1	0	0	1	0	0	0
ES_122	Hybrid type 1	0	0	1	0	0	0
ES_123	Hybrid type 1	0	0	1	0	0	0
ES_124	Hybrid type 1	0	0	1	0	0	0
ES_6	Hybrid type 1	0	0	1	0	0	0
ES_65	Hybrid type 1	0	0	1	0	0	0
ES_74	Hybrid type 1	0	0	1	0	0	0
H_112	Hybrid type 1	0	0	1	0	0	0
H_114	Hybrid type 1	0	0	1	0	0	0
H_7	Hybrid type 1	0	0	1	0	0	0
NA_153	Hybrid type 1	0	0	1	0	0	0
H_129	Hybrid type 1-like	0	0	0	0	1	0
H_72	Hybrid type 1-like	0	0	0	0	1	0
NA_128	Hybrid type 1-like	0	0	0	0	1	0
NA_147	Hybrid type 1-like	0	0	0	0	1	0
EC_35	Hybrid type 1-like	0	0	0.00409	0	0.99591	0
EC_159	Hybrid type 1-like	0	0	1	0	0	0

### Sheet: Table S4
Table S4. Phasing results obtained with HapCut2.
Comparison	Region	N Samples	Phased Blocks (>0.25 kb)	Mean Block length (kb)
Ecro1-Esil	Chile	30	831	2.25
Ecro1-Esil	Europe	20	172	1.39
Ecro3-Esil	Europe	22	106	2.6
Ecro2-Esil	Chile	26	102	1.25
All samples	Europe/Chile	57	284	4.1

### Sheet: Table S5
Table S5. Prior values for DILS analysis.
Pairwise comparison	Region	bi-allelic sites	sf	netDivAB	FST	Tsplit	Tsc	M1->2	nBarrier 1->2	M2->1	nBarrier 2->1
Ecro3-Esil	Europe	7.8	0.002	0.002	0.31	70052 [50142-96793]	NA	68 [42-92]	225 [174-295]	3.50 [199-5.10]	225 [135-324]
Ecro1-Esil EU	Europe	16.2	0.004	0.005	0.41	218708 [169726-288254]	75212 [48064-109400]	47 [34-64]	312 [242-381]	4.58 [2.63-6.74]	202 [124-291]
Ecro1-Esil CH	Chile	9.5	0.002	0.003	0.36	289883 [211221-359216]	NA	14 [8-20]	401 [291-536]	24 [16-33]	141 [94-193]
Ecro2-Esil	Chile	10.3	0.002	0.003	0.34	738530 [410247-1147666]	NA	63 [47-81]	296 [202-397]	8 [5-11]	0.53 [0-1]
Sf - scaling factor; netDivAB – net divergences between the species in each pairwise comparison; Tsplit – time of split in generations; Tsc – time of secondary contact in generations; M1→2 – estimated migration rate from the first to the second species in each pairwise comparison; nBarrier 1→2 – proportion of loci acting as barriers between the first and the second species in each pairwise compar…

### Sheet: Table S6
Table S6. Best demographic model assessed with DILS with posterior probabilities.
Pairwise comparison	Region	Migration	Model	Mhetero	Nhetero
Ecro3-Esil	Europe	0.89	IM (0.80)	0.73	0.6
Ecro1-Esil EU	Europe	0.92	SC (0.52)	0.86	0.64
Ecro1-Esil CH	Chile	0.92	IM (0.75)	0.69	0.65
Ecro2-Esil	Chile	0.9	IM (0.75)	0.75	0.72
Number in parenthesis next to the name of the demographic model represents the posterior probabilities (from 0 to 1). IM – isolation with migration, SC – secondary contact; Mhetero – heterogeneous migration rates across the genome, Nhetero - heterogeneous population effective size.

### Sheet: Table S7
Table S7. Classification of loci identified by DILS into isolation and migration categories.
Pairwise comparison	Region	Hybrids detected	Model	Ambiguous loci	Isolation loci	Migration loci	Proportion ambiguous loci	Proportion isolation loci	Proportion migration loci
Ecro3-Esil	Europe	Yes	IM	254	138	584	0.26	0.141	0.598
Ecro1-Esil EU	Europe	No	SC	119	188	669	0.122	0.193	0.685
Ecro1-Esil CH	Chile	Yes	IM	58	103	815	0.059	0.106	0.835
Ecro2-Esil	Chile	No	IM	181	228	567	0.185	0.234	0.581
IM – isolation with migration, SC – secondary contact
